# A genome-wide association study implicates the olfactory system in *Drosophila* diapause-associated lifespan extension and fecundity

**DOI:** 10.1101/2024.03.10.584341

**Authors:** Sreesankar Easwaran, Denise J. Montell

**Affiliations:** Molecular, Cellular, and Developmental Biology Department University of California Santa Barbara, CA 93106

## Abstract

The effects of environmental stress on animal life are gaining importance. Diapause is a reversible dormancy program triggered by adverse environmental conditions. To characterize the genetic basis of this complex program, we leveraged the Drosophila Genome Reference Panel (DGRP) to conduct a Genome-Wide Association Study (GWAS). We assessed post-diapause and non-diapause fecundity across 193 DGRP lines. GWAS revealed 546 variants, encompassing single nucleotide polymorphisms, insertions, and deletions associated with post-diapause fecundity. We identified 291 candidate diapause-associated genes, 40 of which were previously associated with diapause. Gene network analysis indicated that the diapause-associated genes were primarily linked to neuronal and reproductive system development. Similarly, comparison with other fly GWAS revealed the greatest overlap with olfactory-behavior-associated and fecundity-and-lifespan-associated genes. An RNAi screen of selected candidates identified two neuronal genes, Dip-*γ* and Scribbler, to be required during recovery for post-diapause fecundity. To complement the genetic analysis, we tested which neurons are required for successful diapause. Although amputation of the antenna had little effect on non-diapause lifespan, it reduced diapause lifespan and post-diapause fecundity. Furthermore, olfactory receptor neurons and temperature-sensing neurons were required for successful diapause recovery. Our results provide insights into the molecular, cellular, and genetic basis of Drosophila adult reproductive diapause.
