## Supplemental Table 2 for "A genome-wide association study implicates the olfactory system in *Drosophila* diapause-associated lifespan extension and fecundity"

### Sheet: CS
4day Fecundity Canton S
Condition	V1	V2	V3	V4	V5	V6	V7	V8	V9	V10	V11	V12	V13	V14	V15	V16	V17	V18	V19	V20		n	Avg. Fecundity	Avg. Fertility	SD	SE
1day Control	79	70	82	64	81	66	72	35	64	65	58											11	66.9091	100	13.1412	3.96222
5WK Control	37	0	9	2	3	0	1	21	27	12	15	25	24	19	21	0	0	21				18	13.1667	77.7778	11.6984	2.75734
6WK Control	4	0	2	11	22	0	0	12	0	35	8	0	6	7	15	11	6	8				18	8.16667	72.2222	9.0375	2.13016
5wk Diap Recovery	23	30	36	33	23	30	22	26	16	28	13	46										12	27.1667	100	8.90182	2.56973
6wk Diap Recovery	30	26	28	21	25	18	17	29	20	26	36	32	19									13	25.1538	100	5.85728	1.62452
