## Supplemental Table 4 for "A genome-wide association study implicates the olfactory system in *Drosophila* diapause-associated lifespan extension and fecundity"

### Sheet: Sheet1
Diapauase associated (No. of hits) gene list							*Note: For genes with multiple associations, only the lowest p-value is shown
p-value based rank	Top associated genes	Single Mixed Pval	Single Pval	No. of hits	Known diapause-association (Reference)
1	CG14521/Dip gamma	2.44084e-12	3.706e-12	6
3	CR15280	2.06931e-10	4.715e-10	16
3	CG18636	2.06931e-10	4.715e-10	8
4	CG7759/smyd4-3	7.95609e-10	2.396e-09	8
4	CG30026	7.95609e-10	2.396e-09	5
6	CG32816	1.72597e-09	2.884e-09	5
6	ase	1.72597e-09	2.884e-09	3
9	KCNQ	3.69539e-09	8.772e-09	4
10	CG42732/SLO2	4.05773e-09	5.972e-09	15
11	htt	4.23344e-09	1.428e-08	5
13	CG14061	4.82554e-09	5.533e-09	1
13	CG9997	4.82554e-09	5.533e-09	1
14	CG34354	5.87272e-09	8.955e-09	5
17	Pka-R2	6.8823e-09	1.449e-08	1
18	CG4701	7.73638e-09	1.143e-08	2
20	CG3632	1.21263e-08	1.501e-08	1
20	CG3679	1.21263e-08	1.501e-08	1	doi:10.1093/molbev/msv263
23	CG42613	1.91839e-08	2.944e-08	1
23	CG43732	1.91839e-08	2.944e-08	1	doi:10.1093/molbev/msv263
24	CG10000	1.96925e-08	2.424e-08	3
25	rdo	2.15299e-08	4.892e-08	4
27	CG42389	2.44569e-08	6.934e-08	1
29	beat-Ib	3.72421e-08	5.693e-08	1
30	Drip	3.78439e-08	5.831e-08	8
34	bs	4.97481e-08	6.941e-08	1
37	igl	7.01034e-08	1.041e-07	1
39	CG32536	7.56837e-08	1.313e-07	24
39	CG32537	7.56837e-08	1.313e-07	24
40	osp	9.04509e-08	1.365e-07	5
45	CG13500	1.19531e-07	2.466e-07	1
47	rpr	1.27413e-07	1.765e-07	6
48	bab1	1.28461e-07	1.98e-07	5
50	CG14322	1.42865e-07	2.161e-07	1
50	CG7523	1.42865e-07	2.161e-07	1
51	CG17477	1.43304e-07	1.926e-07	1
51	CG31269	1.43304e-07	1.926e-07	1
51	CR44238	1.43304e-07	1.926e-07	1
52	CG10814	1.52096e-07	1.927e-07	1
56	CG2267	1.66875e-07	2.18e-07	1
59	CG32432	1.80599e-07	8.962e-07	1
62	CG16732	1.94303e-07	2.567e-07	2
62	CG10168	1.94303e-07	2.567e-07	1
63	CG7763	1.97552e-07	2.724e-07	1
68	CG5778	2.4548e-07	7.649e-07	1
69	sima	2.48275e-07	3.768e-07	2
70	ko	2.55415e-07	1.272e-06	1	doi:10.1093/molbev/msv263
73	Sox100B	2.68033e-07	4.012e-07	2
75	CG34054	2.72017e-07	4.869e-07	4	doi:10.1093/molbev/msv263
75	rg	2.72017e-07	4.869e-07	1
76	ths	2.7834e-07	3.55e-07	1
77	CG5112	2.79561e-07	3.794e-07	1
77	CR44179	2.79561e-07	3.794e-07	1
78	mp	3.03711e-07	4.023e-07	2
79	sbb	3.0886e-07	9.098e-07	22
79	CG14505	3.0886e-07	9.098e-07	5
80	SKIP	3.27723e-07	7.322e-07	6
82	CG40298	3.31225e-07	4.838e-07	2
83	CSN1a	3.36421e-07	5.314e-07	1
87	CG8833	3.61835e-07	4.924e-07	2
88	CG6231	3.65784e-07	4.876e-07	7
90	CG7946	3.72695e-07	4.73e-07	2
90	CG15528	3.72695e-07	4.73e-07	1
90	CR44046	3.72695e-07	4.73e-07	1
92	CG8028	3.74231e-07	5.76e-07	4	doi:10.1093/molbev/msv263
94	betaTub97EF	3.85171e-07	5.335e-07	2	DOI: 10.1242/dev.156109
96	Dscam4	3.98278e-07	5.201e-07	1	doi:10.1093/molbev/msv263
98	CG34342	4.01459e-07	5.248e-07	3
101	Gl	4.37189e-07	6.388e-07	1
103	CG7509	4.44462e-07	5.263e-07	1
104	br	4.46209e-07	4.124e-07	1	doi:10.1093/molbev/msv263
106	zfh1	4.54643e-07	5.91e-07	1
109	InR	5.04559e-07	5.965e-07	9	https://doi.org/10.3389/fphys.2013.00189; DOI: 10.1371/journal.pone.0113051
109	CR43653	5.04559e-07	5.965e-07	6
110	CG6191	5.10549e-07	8.218e-07	1
111	CG42796	5.19443e-07	8.054e-07	2
114	scrib	5.2103e-07	9.505e-07	2
115	Mfap1	5.30793e-07	7.405e-07	2
120	skpE	5.49684e-07	7.891e-07	1
122	CG8219	5.69663e-07	8.105e-07	3	doi:10.1093/molbev/msv263
122	LanA	5.69663e-07	8.105e-07	3	doi:10.1093/molbev/msv263
123	dac	5.78488e-07	1.723e-06	2
124	CG44002	5.79655e-07	1.458e-06	1
124	CR44003	5.79655e-07	1.458e-06	1
125	CG15431	5.85834e-07	7.177e-07	1
126	CG34303	5.91932e-07	9.391e-07	1
126	Invadolysin	5.91932e-07	9.391e-07	1
128	CG12134	6.0079e-07	1.094e-06	1	doi:10.1093/molbev/msv263
129	CG4095	6.1138e-07	2.091e-06	1
129	l(1)G0255	6.1138e-07	2.091e-06	1
130	CG6431	6.2879e-07	8.375e-07	4
131	jing	6.29371e-07	2.476e-06	2
132	Toll-4	6.38987e-07	2.682e-06	1
134	CG15545	6.49622e-07	9.08e-07	1
137	Aph-4	6.67367e-07	8.463e-07	1
137	l(3)03670	6.67367e-07	8.463e-07	1
137	mir-4948	6.67367e-07	8.463e-07	1
138	CG14797	6.90381e-07	9.96e-07	2
138	CG32809	6.90381e-07	9.96e-07	2
144	meso18E	7.51597e-07	2.848e-06	1
147	sm	7.56257e-07	1.089e-06	1
153	CG12071	8.70583e-07	1.575e-06	1
154	lobo	8.73809e-07	1.325e-06	2
155	CG10317	8.92725e-07	1.323e-06	1
155	CG14880	8.92725e-07	1.323e-06	1
157	a	9.23763e-07	1.363e-06	6
164	qsm	9.47927e-07	1.655e-06	1
166	CG16952	9.71763e-07	1.905e-06	7
170	CG40470	9.98003e-07	2.673e-06	1
171	CG13902	1.01431e-06	1.341e-06	1
171	Gr61a	1.01431e-06	1.341e-06	1
176	px	1.11033e-06	1.953e-06	1
179	CG30286	1.17354e-06	1.639e-06	1
179	Egfr	1.17354e-06	1.639e-06	1
182	sowah	1.21842e-06	1.642e-06	4
186	ASPP	1.3131e-06	1.735e-06	2	doi:10.1093/molbev/msv263
187	CG31016	1.31836e-06	1.476e-06	1
189	ex	1.34378e-06	2.999e-06	3	doi:10.1093/molbev/msv263
194	vav	1.39796e-06	1.547e-06	3
198	CG34353	1.41313e-06	2.054e-06	1
199	Dpy-30L1	1.44367e-06	2.121e-06	1
199	Nup107	1.44e-06	2.12e-06	1
200	CG1441	1.46057e-06	2.257e-06	2
201	Gr47a	1.46394e-06	2.099e-06	1
204	mu2	1.51685e-06	2.217e-06	3
206	ush	1.52856e-06	2.173e-06	2
207	CG18420	1.54532e-06	2.03e-06	1
208	tRNA:CR31331	1.54749e-06	2.647e-06	1
208	tRNA:CR31588	1.54749e-06	2.647e-06	1
210	CG8501	1.55853e-06	3.121e-06	1
211	CG14502	1.55942e-06	2.056e-06	4
212	aust	1.56187e-06	2.7e-06	1
212	borr	1.56187e-06	2.7e-06	1	doi:10.1093/molbev/msv263
212	CR43734	1.56187e-06	2.7e-06	1
212	tai	1.56187e-06	2.7e-06	1
213	CG32206	1.57183e-06	2.219e-06	1
214	Fmrf	1.57983e-06	2.659e-06	1
217	msi	1.60182e-06	2.812e-06	1
217	ymp	1.60182e-06	2.812e-06	1
218	Atpalpha	1.60456e-06	1.948e-06	2
219	CG34283	1.61343e-06	2.937e-06	2
219	Cha	1.61343e-06	2.937e-06	2
224	sick	1.70854e-06	1.878e-06	8
224	snRNA:U5:38ABb	1.70854e-06	1.878e-06	1	doi:10.1093/molbev/msv263
225	CG15526	1.70932e-06	2.184e-06	5
225	CG34317	1.70932e-06	2.184e-06	5	doi:10.1093/molbev/msv263
225	CG7950	1.70932e-06	2.184e-06	5
225	spn-A	1.70932e-06	2.184e-06	5
227	CG5921	1.722e-06	2.479e-06	1
228	CG42588	1.74327e-06	2.03e-06	1
232	CG6950	1.773e-06	3.49e-06	2
232	CoVa	1.773e-06	3.49e-06	1
232	glo	1.773e-06	3.49e-06	1
233	CG33299	1.7763e-06	2.275e-06	1
242	CG7337	1.85449e-06	2.18e-06	1
243	Pp2A-29B	1.87526e-06	3.034e-06	1
244	CG7922	1.87587e-06	3.292e-06	1
250	CG16718	1.94457e-06	1.985e-06	6
251	CG10663	1.9623e-06	2.358e-06	1
253	CG17300	1.99599e-06	1.797e-06	3
254	CG5079	2.08965e-06	2.635e-06	1
254	Npl4	2.08965e-06	2.635e-06	1
255	CadN2	2.10449e-06	2.576e-06	10
256	CG31459	2.12126e-06	3.127e-06	3
267	Mef2	2.31727e-06	3.502e-06	1
268	CG4297	2.32474e-06	3.279e-06	2
271	CG15236	2.3489e-06	3.188e-06	1
272	Eaat2	2.35103e-06	3.165e-06	1	doi:10.1093/molbev/msv263
275	CG15537	2.36672e-06	3.311e-06	2
275	Osi23	2.36672e-06	3.311e-06	2
278	Liprin-gamma	2.50063e-06	3.899e-06	1	doi:10.1093/molbev/msv263
281	Ca-beta	2.56231e-06	4.102e-06	1	doi:10.1093/molbev/msv263
282	CG34383	2.59926e-06	4.715e-06	1
284	tn	2.6827e-06	3.481e-06	2
290	CG42686	2.87211e-06	4.651e-06	3
300	CG18170	2.99561e-06	3.956e-06	1
300	CG33791	2.99561e-06	3.956e-06	1
303	CG3342	3.06004e-06	3.522e-06	1
303	CG3918	3.06004e-06	3.522e-06	1
304	Crtp	3.06282e-06	5.19e-06	1
307	mir-2495	3.1056e-06	4.294e-06	1
307	qtc	3.1056e-06	4.294e-06	1
308	CG17150	3.11533e-06	3.601e-06	1
311	eIF5B	3.14592e-06	3.944e-06	1
312	tay	3.20729e-06	3.787e-06	5
314	nvd	3.20824e-06	5.059e-06	1	doi:10.1093/molbev/msv263
317	sda	3.23158e-06	4.114e-06	1
318	CG43396	3.25592e-06	1.746e-05	1
319	CG33181	3.25783e-06	3.764e-06	1
323	CG30015	3.39007e-06	3.915e-06	1
323	CG30016	3.39007e-06	3.915e-06	1	doi:10.1093/molbev/msv263
330	Cyp28c1	3.48275e-06	8.489e-06	1
333	Fhos	3.50896e-06	4.659e-06	1
337	CG17237	3.53661e-06	7.225e-06	1
337	CG42658	3.53661e-06	7.225e-06	1
341	CG34362	3.6808e-06	2.105e-06	1
342	CG5160	3.70743e-06	4.791e-06	1
343	CG43954	3.71329e-06	1.293e-05	1	doi:10.1093/molbev/msv263
343	Lasp	3.71329e-06	1.293e-05	1
344	cpo	3.7319e-06	5.701e-06	1	https://doi.org/10.1073/pnas.0805485105; DOI: 10.1016/j.jinsphys.2011.02.003; DOI: 10.1016/j.jinsphys.2011.11.016
348	CG4612	3.79079e-06	5.092e-06	1
348	Ir60d	3.79079e-06	5.092e-06	1
348	Ir60f	3.79079e-06	5.092e-06	1
349	CG15497	3.80121e-06	7.189e-06	1
349	DNApol-alpha180	3.80121e-06	7.189e-06	1
351	eIF4E-5	3.8381e-06	5.302e-06	1
351	pbl	3.8381e-06	5.302e-06	1
352	CG12268	3.93442e-06	5.498e-06	1	doi:10.1093/molbev/msv263
354	brat	3.95314e-06	5.195e-06	1
356	cnn	3.96282e-06	5.275e-06	1
357	Ssl	3.96443e-06	4.57e-06	1
357	Yu	3.96443e-06	4.57e-06	1
358	Tango8	3.98e-06	5.685e-06	4
359	Eip93F	4.00415e-06	7.065e-06	2
360	hipk	4.02879e-06	5.173e-06	1
364	Dscam3	4.09828e-06	6.544e-06	1
365	CG42339	4.14792e-06	5.401e-06	1
366	CR32660	4.1531e-06	6.308e-06	1
366	CR43157	4.1531e-06	6.308e-06	1
366	Sclp	4.1531e-06	6.308e-06	1
367	lea	4.24536e-06	4.89e-06	1
376	amon	4.5281e-06	7.213e-06	1	doi:10.1093/molbev/msv263
377	Cyp9h1	4.53848e-06	6.058e-06	1
379	spg	4.55478e-06	6.76e-06	1
381	CG15708	4.57295e-06	6.038e-06	3
381	Cng	4.57295e-06	6.038e-06	3
383	eag	4.57328e-06	9.906e-06	1	doi:10.1093/molbev/msv263
386	CG10170	4.59785e-06	1.645e-05	1	doi:10.1093/molbev/msv263
389	CG10384	4.66332e-06	6.237e-06	1
391	CG31743	4.71293e-06	9.331e-06	1
391	CG34313	4.71293e-06	9.331e-06	1
395	CG16710	4.96394e-06	7.862e-06	1
395	eIF-3p66	4.96394e-06	7.862e-06	1
396	Dad	4.96897e-06	1.048e-05	1
398	rk	5.07868e-06	9.876e-06	1	doi:10.1093/molbev/msv263
399	Ptp99A	5.10871e-06	6.394e-06	3
403	tna	5.17207e-06	7.489e-06	1
405	CG1677	5.18777e-06	7.204e-06	1
406	CG42524	5.19254e-06	7.466e-06	1
407	Patronin	5.19672e-06	6.797e-06	1
411	CG30047	5.27954e-06	7.563e-06	1	doi:10.1093/molbev/msv263
412	CG13380	5.30328e-06	5.852e-06	1	doi:10.1093/molbev/msv263
412	CG18231	5.30328e-06	5.852e-06	1
412	CG4174	5.30328e-06	5.852e-06	1	doi:10.1093/molbev/msv263
413	CG15533	5.32561e-06	6.78e-06	1
413	CG2218	5.32561e-06	6.78e-06	1
419	CG8539	5.65059e-06	6.819e-06	1	doi:10.1093/molbev/msv263
419	Cyp4d8	5.65059e-06	6.819e-06	1
424	cbt	5.7724e-06	8.741e-06	1
429	CG13670	6.04645e-06	8.454e-06	1
431	bbg	6.07033e-06	7.274e-06	1
432	RpI135	6.07373e-06	6.964e-06	1	doi:10.1093/molbev/msv263
434	tutl	6.23574e-06	8e-06	1	doi:10.1093/molbev/msv263
435	CG13962	6.30897e-06	7.667e-06	2
435	snRNA:U2:38ABa	6.30897e-06	7.667e-06	2	doi:10.1093/molbev/msv263
436	n-syb	6.35818e-06	9.951e-06	1
437	iab-8	6.36242e-06	7.403e-06	1
438	CG18675	6.41661e-06	7.352e-06	2
438	Teh2	6.41661e-06	7.352e-06	2
438	Teh4	6.41661e-06	7.352e-06	2
439	CG30076	6.52749e-06	1.059e-05	1	doi:10.1093/molbev/msv263
439	ttv	6.52749e-06	1.059e-05	1
442	CG32333	6.63758e-06	8.467e-06	1
443	CG15765	6.64478e-06	1.345e-05	1
445	Exp6	6.66468e-06	9.947e-06	1
449	lilli	6.75762e-06	8.531e-06	2
450	axo	6.78087e-06	8.667e-06	1
463	CG10062	7.17374e-06	1e-05	1
464	CG32264	7.22479e-06	1.532e-05	1
465	CG5687	7.23473e-06	1.023e-05	1
470	CG12014	7.42476e-06	8.963e-06	1
473	E2f	7.46095e-06	1.137e-05	1
474	CAP-D2	7.46266e-06	9.91e-06	1
474	CG7582	7.46266e-06	9.91e-06	1
477	CG14921	7.53762e-06	9.949e-06	3
478	CG34138	7.5514e-06	9.627e-06	1
480	CG42324	7.57671e-06	1.226e-05	1	doi:10.1093/molbev/msv263
482	CG6443	7.68515e-06	1.18e-05	1
490	CG15731	7.88678e-06	9.405e-06	1
493	side	7.91746e-06	9.675e-06	1
498	sff	8.29623e-06	6.185e-06	1	doi:10.1093/molbev/msv263
499	Tsp	8.34107e-06	1.048e-05	1
500	nAcRalpha-96Aa	8.35772e-06	1.241e-05	1
508	Vinc	8.90755e-06	1.11e-05	1
509	Lar	8.9842e-06	1.237e-05	1
520	robo3	9.324e-06	1.516e-05	1
522	star1	9.39854e-06	1.352e-05	1
523	CG30460	9.40619e-06	1.181e-05	1
528	CG8888	9.54531e-06	1.481e-05	1	doi:10.1093/molbev/msv263
533	CR43270	9.72414e-06	1.242e-05	1
534	CG32533	9.78395e-06	1.56e-05	1
