## Supplemental Table 6 for "A genome-wide association study implicates the olfactory system in *Drosophila* diapause-associated lifespan extension and fecundity"

### Sheet: RNAi Screen
RNAi Screen
No.	Gene	No. of Associations
1	CG32536	24	No RNAi
2	CG32537	24	GD44077
3	sbb	22	SH330386	27049
4	CR15280	16	No RNAi
5	CG42732	15	GD10268	GD40698	32034
6	CadN2	10	KK101659	GD36166	40889	27508
7	InR	9	GD991	GD992
8	CG18636	8	No RNAi
9	CG7759	8	GD21052	KK100412	54811
10	Drip	8	GD51936	KK106911	44661
11	sick	8	53315	54037	57840	KK104551	GD17767
12	CG16952	7	No RNAi
13	CG6231	7	63013
14	a	6	56867
15	CG14521/DIP-γ	6	80461	KK104056
		* lines were lethal and set cross along with GAL80TS and checked recovery process from Diapause

### Sheet: Non-Diapause
4day non-diapause fecundity
tub-Gal4>RNAi	Vial 1	Vial 2	Vial 3	Vial 4	Vial 5	Vial 6	Vial 7	Vial 8	Vial 9	Vial 10	Vial 11	Vial 12	Vial 13	Vial 14	Vial 15	Vial 16	Vial 17	Vial 18	Vial 19	Vial 20	Vial 21	Vial 22	Vial 23	Vial 24	Vial 25	Vial26	Vial 27	Vial 28	Vial 29	Vial 30	Vial 31	Vial 32	Vial 33		Average	SD	No of Replicates	SE
1. CG32536
2. CG32537
tub-Gal4>GD44077	43	32	37	38	51	34	31	32	24	41	37	40	0	36	27	22	31	41	32	34	22	38	3	8	21	33									30.3077	12.0558	26	2.36433
3. sbb
tub-Gal4>SH330386	46	52	39	57	3	48	37	0	46	52	69	53	50	0	40	44	37	33	0	68	46	35	1	33	34										36.92	20.7061	25	4.14122
tub-Gal4>#27049	LETHAL
tub-Gal80TS; tub-Gal4>#27049	12	26	26	29	10	21	15	12	2	2	1	28	13	7	17	1	0	0	8	14	8	18	17	11											12.4167	9.10287	24	1.85812
4. CR15280
5. CG42732/SLO2
tub-Gal4>GD10268	43	52	47	33	46	43	47	46	44	44	38	57	39	53	39	29	38	37	36	27	49	38	37	31	42	42	33	25	45						40.6897	7.70947	29	1.43161
tub-Gal4>GD40698	42	57	39	32	30	29	26	50	47	31	22	31	33	34	37	16	35	35	40	27	30	24	28												33.6957	9.25613	23	1.93004
tub-Gal4>#32034	40	19	38	39	53	27	18	26	18	33	34	38	28	19	23	8	29	29	23	25	26	26													28.1364	9.72623	22	2.07364
6. CadN2
tub-Gal4>KK101659	33	3	0	38	44	40	29	35	49	30	37	21	32	39	43	38	24	32	30	38	34	32	48	28											32.375	11.7021	24	2.38869
tub-Gal4>GD36166	47	49	42	42	55	56	45	47	31	43	67	42	53	36	10	26	28	10	32	25	42	40	23	28											38.2917	13.9828	24	2.85424
tub-Gal4>#40889	29	0	31	37	38	30	41	23	27	22	0	23	23	0	20	27	19	16	32	27	16	22	26	26	29	26	25	37	22	28					24.0667	10.1538	30	1.85381
tub-Gal4>#27508	28	0	0	9	26	0	33	43	0	0	0	0	0	33	30	32	24	53	50	31	45	36	45	22	2	16	42	39	13	35	40	36	41		24.3636	17.762	33	3.09197
7. InR
tub-Gal4>GD992	LETHAL
tub-Gal80TS; tub-Gal4>GD992	4	1	2	11	3	13	2	8	8	0	12	7	6	1	0	8	2	5	14	6	0	0	7	14											5.58333	4.68036	24	0.955375
tub-Gal4>GD991	34	10	8	36	37	19	8	28	2	15	19	26	0	37	39	26	23	25	36	26	21	38	43	0	43	20									23.8077	13.2635	26	2.60119
8. CG18636
9. CG7759/Smyd4-3
tub-Gal4>GD21052	38	43	47	34	40	46	41	33	64	48	33	24	53	13	32	3	4	28	33	31	22	37	35	32											33.9167	14.0864	24	2.87538
tub-Gal4>KK100412	30	61	51	44	6	55	39	37	34	27	30	28	33	30	30	35	35	24	14	31	34	31	28	12	40										32.76	12.187	25	2.4374
tub-Gal4>#54811	37	24	57	45	32	28	31	38	32	22	31	26	32	27	26	37	16	27	38	51	22	35	0	40	21										31	11.42	25	2.284
10. Drip
tub-Gal4>GD51936	41	33	0	23	32	37	38	0	0	0	0	0	0	0	34	0	35																		16.0588	17.9111	17	4.34409
tub-Gal4>KK106911	28	38	33	0	24	31	37	33	39	42	34	51	0	29	38	33	44	53	45	33	31	33	32	27	30										32.72	12.1193	25	2.42385
tub-Gal4>#44661	32	29	33	24	34	24	27	23	26	21	26	34	32	16	12	23	30	27	29	40	29	22	20	27	35										27	6.27827	25	1.25565
11. sick
tub-Gal4>53315	29	26	26	43	0	23	16	40	44	37	41	41	37	46	36	32	35	22	30	25	31	57	35	27	29										32.32	11.2239	25	2.24479
tub-Gal4>54037	LETHAL
tub-Gal80TS; tub-Gal4> #54037	27	16	19	22	26	15	9	21	15	8	13	16	10	21	27	12	16	11	22	24	19	15	18												17.4783	5.64776	23	1.17764
tub-Gal4>57840	16	44	48	41	46	38	26	17	37	41	28	29	50	40	35	41	46	50	41	44	39	44	46	41	37										38.6	9.10586	25	1.82117
tub-Gal4>KK104551	42	41	32	35	37	28	39	27	38	46	35	19	44	36	30	39	37	38	46	40	30	43	35	42											36.625	6.49289	24	1.32536
tub-Gal4>GD17767	52	74	50	43	50	30	50	42	46	50	38	45	31	0	39	51	48	59	46	41	55	55	49	43	11										43.92	14.6342	25	2.92684
12. CG16952
13. CG6231
tub-Gal4>63013	LETHAL
tub-Gal80TS; tub-Gal4> #63013	45	31	24	13	11	25	29	10	9	8	10	13	12	0	6	14	12	8	6	5	0	5	6	14	7										12.92	10.428	25	2.0856
14. a
tub-Gal4>56867	3	17	1	18	5	7	13	2	8	10	7	11	3	3	9	3	8	9	10	12	8	12	5	6	26										8.64	5.7	25	1.14
15. CG14521/DIP-γ
tub-Gal4>KK104056	LETHAL
tub-Gal80TS; tub-Gal4>#KK104056	22	21	23	14	17	10	17	19	14	20	21	23	11	22	0	9	13	10	6	10	18	9	14	13	20										15.04	5.98944	25	1.19789
tub-Gal4>#80461	30	31	32	27	0	36	33	21	37	31	28	24	39	35	33	0	27	27	26	27	29	33	18	34	36	29									27.8077	9.52898	26	1.86879
Control mCherry RNAi
tub-Gal4>#35785	44	52	46	39	40	57	48	40	49	39	39	41	47	38	43	31	39	57	30	57	76	60	44	59											46.4583	10.4839	24	2.14001
GFP RNAi Control
tub-Gal80TS; tub-Gal4>#9331	9	14	7	21	9	13	17	8	18	17	18	3	11	8	21	15	15	0	2	13	8	20	10												12.0435	6.00362	23	1.25184
GFP RNAi Control
tub-Gal80TS; tub-Gal4>#KK60102	20	22	26	22	34	11	17	15	18	8	14	30	12	20	31	7	20	33	17	22	16	17	19	15	21										19.48	7.13045	25	1.42609

### Sheet: Post-Diapause
4day post-diapause fecundity
tub-Gal4>RNAi	Vial 1	Vial 2	Vial 3	Vial 4	Vial 5	Vial 6	Vial 7	Vial 8	Vial 9	Vial 10	Vial 11	Vial 12	Vial 13	Vial 14	Vial 15	Vial 16	Vial 17	Vial 18	Vial 19	Vial 20	Vial 21	Vial 22	Vial 23	Vial 24	Vial 25	Vial26	Vial 27		Average	SD	No of Replicates	SE
1. CG32536
2. CG32537
tub-Gal4>GD44077	32	43	31	40	33	32	49	38	31	46	45	27	34	36	46	42	35	19	38	44	32	35	37	32	30				36.28	6.94334	25	1.38867
3. sbb
tub-Gal4>SH330386	49	36	52	44	48	54	36	43	48	54	46	47	58	38	0	51	41	0	33	1	40	57	55	72	37				41.6	17.7834	25	3.55668
tub-Gal4>#27049	LETHAL
tub-Gal80TS; tub-Gal4>#27049	5	6	0	1	0	0	3	0	2	3	0	0	0	0	2	1	0	0	0	0	0	0	0						1	1.73205	23	0.361158
4. CR15280
5. CG42732/SLO2
tub-Gal4>GD10268	48	37	57	33	38	30	32	18	37	37	30	43	55	42	37	19	38	45	37	40	25	33	51	45	28				37.4	9.79371	25	1.95874
tub-Gal4>GD40698	48	41	31	38	33	47	47	37	26	36	26	30	41	28	39	7	47	44	35	35	34	34	41	33	40				35.92	8.82666	25	1.76533
tub-Gal4>#32034	38	47	37	25	39	34	40	27	29	28	34	20	37	31	48	33	26	36	20	37	29	33	21	27					32.3333	7.53927	24	1.53895
6. CadN2
tub-Gal4>KK101659	20	39	33	49	45	17	36	48	64	43	4	59	37	31	23	47	0	44	24	40	0	50	36	59					35.3333	17.7682	24	3.62693
tub-Gal4>GD36166	5	52	54	51	53	0	47	50	58	38	52	51	6	32	50	48	64	43	40	56	56	38	60	47	59				44.4	17.088	25	3.4176
tub-Gal4>#40889	18	67	54	43	22	69	33	40	0	38	35	0	60	38	40	38	43	40	54	40	37	0	45	43	35				37.28	18.2083	25	3.64167
tub-Gal4>#27508	38	26	26	0	38	0	0	0	34	0	42	45	8	0	51	54	0	45	35	0									22.1	20.8349	20	4.65883
7. InR
tub-Gal4>GD992	LETHAL
tub-Gal80TS; tub-Gal4>GD992	0	11	6	0	4	2	3	0	0	0	1	3	0	5	9	0	0	1	11	0	2	5	0	0	0				2.52	3.50143	25	0.700286
tub-Gal4>GD991	33	61	18	49	29	39	52	48	49	48	50	21	40	45	8	37	42	48	36	41	38	41	48	31	41				39.72	11.6959	25	2.33917
8. CG18636
9. CG7759/Smyd4-3
tub-Gal4>GD21052	33	32	0	34	0	42	39	30	38	37	0	4	32	30	35	0	41	42	37	32	28	35	35	33	38				28.28	14.4957	25	2.89915
tub-Gal4>KK100412	38	25	15	23	18	19	21	12	20	24	29	0	35	13	25	43	32	39	45	37	32	30	36						26.5652	11.0898	23	2.31239
tub-Gal4>#54811	40	4	39	38	42	40	23	38	34	46	38	55	53	20	47	0	33	40	34	41	43	41	35	40	42				36.24	12.7288	25	2.54577
10. Drip
tub-Gal4>GD51936	45	24	0	0	31	4	0	0	0	29	24	0	0	0	13	2	0	43	0	10	20	40	0	22					12.7917	15.7065	24	3.20607
tub-Gal4>KK106911	19	30	23	39	27	0	38	31	9	30	2	1	30	34	22	4	20	35	40	1	24	26	32	4	33				22.16	13.4123	25	2.68246
tub-Gal4>#44661	26	0	31	34	27	27	28	23	30	33	22	30	42	24	7	32	17	18	22	26	28	27	25	0					24.125	9.98395	24	2.03797
11. sick
tub-Gal4>53315	31	3	1	0	9	0	37	12	30	0	0	0	62	23	6	3	47	3	35	34	48	0							17.4545	19.6195	22	4.1829
tub-Gal4>54037	LETHAL
tub-Gal80TS; tub-Gal4> #54037	21	6	29	5	4	11	27	11	14	4	19	17	16	13	3	27	3	24	9	6	21	8	23	14	0				13.4	8.65544	25	1.73109
tub-Gal4>57840	17	26	30	20	19	28	25	27	24	32	35	22	26	21	26	23	8	12	41	30	30	26	8						24.1739	7.92953	23	1.65342
tub-Gal4>KK104551	6	13	12	1	27	8	13	0	11	23	2	6	11	14	30	17	7	0	26										11.9474	9.19223	19	2.10884
tub-Gal4>GD17767	36	49	47	37	49	7	40	34	0	65	40	41	29	58	40	43	42	40	34	47	44	0	0						35.7391	17.7462	23	3.70035
12. CG16952
13. CG6231
tub-Gal4>63013	LETHAL
tub-Gal80TS; tub-Gal4> #63013	28	14	0	2	19	5	1	8	18	10	4	13	14	24	23	1	3	0	11	4	15	8	12	25	22				11.36	8.6789	25	1.73578
14. a
tub-Gal4>56867	7	4	0	0	13	13	28	4	12	17	17	12	3	0	40	2	8	8	20	31	14	4							11.6818	10.6475	22	2.27006
15. CG14521/DIP-γ
tub-Gal4>KK104056	LETHAL
tub-Gal80TS; tub-Gal4>#KK104056	5	0	1	10	2	0	3	0	6	8	0	3	0	7	0	4	0	7	8	9	1	0	0	5	5	6			3.46154	3.36132	26	0.659209
tub-Gal4>#80461	35	45	46	41	47	27	34	52	58	28	30	5	30	46	22	32	28	53	55	58	47	53	37	34	40				39.32	12.7728	25	2.55455
Control mCherry RNAi
tub-Gal4>#35785	2	27	39	33	40	41	27	32	24	30	43	41	46	25	36	43	34	33	28	40	56	32	26	27	24				33.16	10.3065	25	2.06129
GFP RNAi Control
tub-Gal80TS; tub-Gal4>#9331	9	23	0	5	5	16	0	19	3	6	8	3	2	12	12	8	12	8	8	1	0	3	7	15	0	10	6		7.44444	6.03409	27	1.16126
GFP RNAi Control
tub-Gal80TS; tub-Gal4>#KK60102	6	27	27	24	29	6	16	31	16	29	30	6	0	34	29	28	33	26	10	27	15	35	17	10	37	27	28		22.3333	10.4256	27	2.0064

### Sheet: Normalized_Post-Diapause
Normalized post-diapause fecundity
tub-Gal4>RNAi	Vial 1	Vial 2	Vial 3	Vial 4	Vial 5	Vial 6	Vial 7	Vial 8	Vial 9	Vial 10	Vial 11	Vial 12	Vial 13	Vial 14	Vial 15	Vial 16	Vial 17	Vial 18	Vial 19	Vial 20	Vial 21	Vial 22	Vial 23	Vial 24	Vial 25	Vial26	Vial 27		Average	SD	No of Replicates	SE
1. CG32536
2. CG32537
tub-Gal4>GD44077	1.05611	1.41914	1.0231	1.32013	1.08911	1.05611	1.61716	1.25413	1.0231	1.51815	1.48515	0.891089	1.12211	1.18812	1.51815	1.38614	1.15512	0.627063	1.25413	1.45215	1.05611	1.15512	1.22112	1.05611	0.990099				1.19736	0.229153	25	0.0458306
3. sbb
tub-Gal4>SH330386	1.32791	0.97561	1.40921	1.19241	1.30081	1.46341	0.97561	1.16531	1.30081	1.46341	1.24661	1.27371	1.57182	1.02981	0	1.38211	1.11111	0	0.894309	0.0271003	1.08401	1.54472	1.49051	1.95122	1.00271				1.12737	0.481935	25	0.0963871
tub-Gal4>#27049	LETHAL
tub-Gal80TS; tub-Gal4>#27049	0.403226	0.483871	0	0.0806452	0	0	0.241935	0	0.16129	0.241935	0	0	0	0	0.16129	0.0806452	0	0	0	0	0	0	0						0.0806452	0.139682	23	0.0291256
4. CR15280
5. CG42732/SLO2
tub-Gal4>GD10268	1.17936	0.909091	1.40049	0.810811	0.933661	0.737101	0.786241	0.44226	0.909091	0.909091	0.737101	1.05651	1.35135	1.03194	0.909091	0.46683	0.933661	1.10565	0.909091	0.982801	0.614251	0.810811	1.25307	1.10565	0.687961				0.918919	0.240632	25	0.0481263
tub-Gal4>GD40698	1.42433	1.21662	0.919881	1.1276	0.979228	1.39466	1.39466	1.09792	0.771513	1.06825	0.771513	0.890208	1.21662	0.830861	1.15727	0.207715	1.39466	1.30564	1.03858	1.03858	1.0089	1.0089	1.21662	0.979228	1.18694				1.06588	0.261919	25	0.0523838
tub-Gal4>#32034	1.35231	1.6726	1.31673	0.88968	1.3879	1.20996	1.42349	0.960854	1.03203	0.996441	1.20996	0.711744	1.31673	1.1032	1.70819	1.17438	0.925267	1.28114	0.711744	1.31673	1.03203	1.17438	0.747331	0.960854					1.15065	0.268301	24	0.0547668
6. CadN2
tub-Gal4>KK101659	0.617284	1.2037	1.01852	1.51235	1.38889	0.524691	1.11111	1.48148	1.97531	1.32716	0.123457	1.82099	1.14198	0.95679	0.709877	1.45062	0	1.35802	0.740741	1.23457	0	1.54321	1.11111	1.82099					1.09053	0.548402	24	0.111942
tub-Gal4>GD36166	0.130548	1.3577	1.40992	1.33159	1.38381	0	1.22715	1.30548	1.51436	0.992167	1.3577	1.33159	0.156658	0.835509	1.30548	1.25326	1.67102	1.12272	1.04439	1.46214	1.46214	0.992167	1.56658	1.22715	1.54047				1.15927	0.446162	25	0.0892324
tub-Gal4>#40889	0.746888	2.78008	2.24066	1.78423	0.912863	2.86307	1.36929	1.65975	0	1.57676	1.45228	0	2.48963	1.57676	1.65975	1.57676	1.78423	1.65975	2.24066	1.65975	1.53527	0	1.86722	1.78423	1.45228				1.54689	0.755532	25	0.151106
tub-Gal4>#27508	1.55738	1.06557	1.06557	0	1.55738	0	0	0	1.39344	0	1.72131	1.84426	0.327869	0	2.09016	2.21311	0	1.84426	1.43443	0									0.905738	0.853891	20	0.190936
7. InR
tub-Gal4>GD992	LETHAL
tub-Gal80TS; tub-Gal4>GD992	0	1.96429	1.07143	0	0.714286	0.357143	0.535714	0	0	0	0.178571	0.535714	0	0.892857	1.60714	0	0	0.178571	1.96429	0	0.357143	0.892857	0	0	0				0.45	0.625255	25	0.125051
tub-Gal4>GD991	1.38655	2.56303	0.756303	2.05882	1.21849	1.63866	2.18487	2.01681	2.05882	2.01681	2.10084	0.882353	1.68067	1.89076	0.336134	1.55462	1.76471	2.01681	1.51261	1.72269	1.59664	1.72269	2.01681	1.30252	1.72269				1.66891	0.491423	25	0.0982846
8. CG18636
9. CG7759/Smyd4-3
tub-Gal4>GD21052	0.973451	0.943953	0	1.00295	0	1.23894	1.15044	0.884956	1.12094	1.09145	0	0.117994	0.943953	0.884956	1.03245	0	1.20944	1.23894	1.09145	0.943953	0.825959	1.03245	1.03245	0.973451	1.12094				0.834218	0.427603	25	0.0855206
tub-Gal4>KK100412	1.15854	0.762195	0.457317	0.70122	0.54878	0.579268	0.640244	0.365854	0.609756	0.731707	0.884146	0	1.06707	0.396341	0.762195	1.31098	0.97561	1.18902	1.37195	1.12805	0.97561	0.914634	1.09756						0.809915	0.338104	23	0.0704996
tub-Gal4>#54811	1.29032	0.129032	1.25806	1.22581	1.35484	1.29032	0.741935	1.22581	1.09677	1.48387	1.22581	1.77419	1.70968	0.645161	1.51613	0	1.06452	1.29032	1.09677	1.32258	1.3871	1.32258	1.12903	1.29032	1.35484				1.16903	0.410608	25	0.0821215
10. Drip
tub-Gal4>GD51936	2.79503	1.49068	0	0	1.92547	0.248447	0	0	0	1.80124	1.49068	0	0	0	0.807453	0.124224	0	2.67081	0	0.621118	1.24224	2.48447	0	1.36646					0.794513	0.975558	24	0.199135
tub-Gal4>KK106911	0.58104	0.917431	0.703364	1.19266	0.825688	0	1.16208	0.948012	0.275229	0.917431	0.0611621	0.030581	0.917431	1.03976	0.672783	0.122324	0.611621	1.07034	1.22324	0.030581	0.733945	0.795107	0.978593	0.122324	1.00917				0.677676	0.410162	25	0.0820325
tub-Gal4>#44661	0.962963	0	1.14815	1.25926	1	1	1.03704	0.851852	1.11111	1.22222	0.814815	1.11111	1.55556	0.888889	0.259259	1.18519	0.62963	0.666667	0.814815	0.962963	1.03704	1	0.925926	0					0.893519	0.369776	24	0.0754802
11. sick
tub-Gal4>53315	0.959752	0.0928793	0.0309598	0	0.278638	0	1.14551	0.371517	0.928793	0	0	0	1.9195	0.712074	0.185759	0.0928793	1.45511	0.0928793	1.08359	1.05263	1.48607	0							0.540388	0.607416	22	0.129502
tub-Gal4>54037	LETHAL
tub-Gal80TS; tub-Gal4> #54037	1.2	0.342857	1.65714	0.285714	0.228571	0.628571	1.54286	0.628571	0.8	0.228571	1.08571	0.971429	0.914286	0.742857	0.171429	1.54286	0.171429	1.37143	0.514286	0.342857	1.2	0.457143	1.31429	0.8	0				0.765714	0.494597	25	0.0989193
tub-Gal4>57840	0.440415	0.673575	0.777202	0.518135	0.492228	0.725389	0.647668	0.699482	0.621762	0.829016	0.906736	0.569948	0.673575	0.544041	0.673575	0.595855	0.207254	0.310881	1.06218	0.777202	0.777202	0.673575	0.207254						0.626267	0.205428	23	0.0428348
tub-Gal4>KK104551	0.163934	0.355191	0.327869	0.0273224	0.737705	0.218579	0.355191	0	0.300546	0.628415	0.0546448	0.163934	0.300546	0.382514	0.819672	0.464481	0.191257	0	0.710383										0.326431	0.251154	19	0.0576186
tub-Gal4>GD17767	0.820046	1.11617	1.07062	0.842825	1.11617	0.159453	0.911162	0.774487	0	1.48064	0.911162	0.933941	0.660592	1.32118	0.911162	0.979499	0.95672	0.911162	0.774487	1.07062	1.00228	0	0						0.814103	0.404242	23	0.0842903
12. CG16952
13. CG6231
tub-Gal4>63013	LETHAL
tub-Gal80TS; tub-Gal4> #63013	2.17054	1.08527	0	0.155039	1.47287	0.387597	0.0775194	0.620155	1.39535	0.775194	0.310078	1.00775	1.08527	1.86047	1.78295	0.0775194	0.232558	0	0.852713	0.310078	1.16279	0.620155	0.930233	1.93798	1.70543				0.88062	0.672783	25	0.134557
14. a
tub-Gal4>56867	0.813953	0.465116	0	0	1.51163	1.51163	3.25581	0.465116	1.39535	1.97674	1.97674	1.39535	0.348837	0	4.65116	0.232558	0.930233	0.930233	2.32558	3.60465	1.62791	0.465116							1.35835	1.23809	22	0.263961
15. CG14521/DIP-γ
tub-Gal4>KK104056	LETHAL
tub-Gal80TS; tub-Gal4>#KK104056	0.333333	0	0.0666667	0.666667	0.133333	0	0.2	0	0.4	0.533333	0	0.2	0	0.466667	0	0.266667	0	0.466667	0.533333	0.6	0.0666667	0	0	0.333333	0.333333	0.4			0.230769	0.224088	26	0.0439473
tub-Gal4>#80461	1.25899	1.61871	1.65468	1.47482	1.69065	0.971223	1.22302	1.8705	2.08633	1.00719	1.07914	0.179856	1.07914	1.65468	0.791367	1.15108	1.00719	1.90647	1.97842	2.08633	1.69065	1.90647	1.33094	1.22302	1.43885				1.41439	0.459452	25	0.0918903
Control mCherry RNAi
tub-Gal4>#35785	0.0430108	0.580645	0.83871	0.709677	0.860215	0.88172	0.580645	0.688172	0.516129	0.645161	0.924731	0.88172	0.989247	0.537634	0.774194	0.924731	0.731183	0.709677	0.602151	0.860215	1.2043	0.688172	0.55914	0.580645	0.516129				0.713118	0.221645	25	0.0443289
GFP RNAi Control
tub-Gal80TS; tub-Gal4>#9331	0.75	1.91667	0	0.416667	0.416667	1.33333	0	1.58333	0.25	0.5	0.666667	0.25	0.166667	1	1	0.666667	1	0.666667	0.666667	0.0833333	0	0.25	0.583333	1.25	0	0.833333	0.5		0.62037	0.502841	27	0.0967718
GFP RNAi Control
tub-Gal80TS; tub-Gal4>#KK60102	0.307692	1.38462	1.38462	1.23077	1.48718	0.307692	0.820513	1.58974	0.820513	1.48718	1.53846	0.307692	0	1.74359	1.48718	1.4359	1.69231	1.33333	0.512821	1.38462	0.769231	1.79487	0.871795	0.512821	1.89744	1.38462	1.4359		1.1453	0.534644	27	0.102892
