## Supplemental Table7 for "A genome-wide association study implicates the olfactory system in *Drosophila* diapause-associated lifespan extension and fecundity"

### Sheet: Tissue specific RNAi
Tissue specific RNAi	Vial 1	Vial 2	Vial 3	Vial 4	Vial 5	Vial 6	Vial 7	Vial 8	Vial 9	Vial 10	Vial 11	Vial 12	Vial 13	Vial 14	Vial 15	Vial 16	Vial 17	Vial 18	Vial 19	Vial 20	Vial 21	Vial 22	Vial 23	Vial 24	Vial 25		Average	SD	No of Replicates	SE
Non-diapause
Repo-GAL4
54037	31	49	47	38	37	30	47	29	20	32	27	41	34	21	45	42	37	37	38	30	49	51	43	20			36.4583	9.29226	24	1.89677
27049	38	59	33	20	25	40	41	61	42	54	39	37	42	30	47	25	27	58	60	54	48	41	36	37	39		41.32	11.5568	25	2.31136
KK104055	40	32	37	39	35	46	39	41	52	48	30	28	43	48	39	50	37	40	31	42	40	37	36	27			39.0417	6.6886	24	1.3653
nSyb-Gal4
54037	29	51	45	46	30	36	36	44	45	0	19	0	39	49	0	47	44	39	43	40	29	28	40	28	0		32.28	16.321	25	3.26421
27049	65	60	52	73	56	77	52	47	59	48	54	15	6	66	68	48	65	70	55	52	70	69	65	57	47		55.84	16.237	25	3.2474
KK104055	32	11	29	44	39	20	15	26	24	34	9	19	46	7	8	46	59	24	42	13	25						27.2381	14.6591	21	3.19889
Post-diapause
Repo-Gal4
54037	53	50	33	56	55	60	42	24	56	61	41	43	65	56	47	51	40	24	27	53	52	28	42	18	54		45.24	13.0648	25	2.61297
27049	40	28	50	56	57	40	42	6	27	34	43	15	57	62	7	39	62	29									38.5556	17.5205	18	4.12962
KK104055	26	35	38	52	39	22	47	37	46	59	21	49	43	47	25	40	60										40.3529	11.9161	17	2.89007
nSyb-Gal4
54037	48	47	34	43	50	43	51	54	36	51	61	43	47	39	66	58	37	47	41	34	43						46.3333	8.61007	21	1.87887
27049	38	31	47	14	18	41	35	49	26	39	45	32	7	20	32	0	31	23	25	28	35	37	15				29.0435	12.5715	23	2.62135
KK104055	5	0	9	9	18	4	8	4	6	5	19																7.90909	5.83874	11	1.76045
Normalized post-diapause
Repo-Gal4
Repo-Gal4>54037	1.45205	1.36986	0.90411	1.53425	1.50685	1.64384	1.15068	0.657534	1.53425	1.67123	1.12329	1.17808	1.78082	1.53425	1.28767	1.39726	1.09589	0.657534	0.739726	1.45205	1.42466	0.767123	1.15068	0.493151	1.47945		1.23945	0.357941	25	0.0715882
Repo-Gal4>27049	0.968523	0.677966	1.21065	1.35593	1.38015	0.968523	1.01695	0.145278	0.653753	0.823245	1.04116	0.363196	1.38015	1.50121	0.169492	0.94431	1.50121	0.702179									0.933549	0.424225	18	0.0999907
Repo-Gal4>KK104056	0.666667	0.897436	0.974359	1.33333	1	0.564103	1.20513	0.948718	1.17949	1.51282	0.538462	1.25641	1.10256	1.20513	0.641026	1.02564	1.53846										1.03469	0.30554	17	0.0741044
nSyb-Gal4
nSyb-Gal4>54037	1.48607	1.45511	1.05263	1.33127	1.54799	1.33127	1.57895	1.67183	1.11455	1.57895	1.88854	1.33127	1.45511	1.20743	2.04334	1.79567	1.14551	1.45511	1.26935	1.05263	1.33127						1.43447	0.266566	21	0.0581694
nSyb-Gal4>27049	0.681004	0.555556	0.842294	0.250896	0.322581	0.734767	0.62724	0.878136	0.46595	0.698925	0.806452	0.573477	0.125448	0.358423	0.573477	0	0.555556	0.412186	0.448029	0.501792	0.62724	0.663082	0.268817				0.520492	0.225296	23	0.0469775
nSyb-Gal4>KK104056	0.183824	0	0.330882	0.330882	0.661765	0.147059	0.294118	0.147059	0.220588	0.183824	0.698529																0.290775	0.21466	11	0.0647223
