## Supplemental Table 8 for "A genome-wide association study implicates the olfactory system in *Drosophila* diapause-associated lifespan extension and fecundity"

### Sheet: Fecundity
LINE	Vial 1	Vial 2	Vial 3	Vial 4	Vial 5	Vial 6	Vial 7	Vial 8	Vial 9	Vial 10	Vial 11	Vial 12	Vial 13	Vial 14	Vial 15	Vial 16	Vial 17	Vial 18	Vial 19	Vial 20	Vial 21	Vial 22	Vial 23	Vial 24	Vial 25	Vial 26	Vial 27	Vial 28	Vial 29	Vial 30	Vial 31	AVG	SD	No. of Replicates	SE
Non-Diapause Fecundity
CS	54	37	46	49	36	39	25	21	54	53	38	42	62	66	45	49	28	57	44	43	36	32	42	31	53	37	35					42.7407	11.0718	27	2.13076
CS No Antenna	42	40	33	35	33	43	35	44	39	39	34	35	43	42	35	42	37	34	32	41	34	48	22	39	26	32	32	55	39	42	32	37.3871	6.3858	31	1.14692
CS No Arista	24	64	60	26	22	29	40	37	59	31	31	21	33	48	29	39	42	31	59	37	26											37.5238	13.2726	21	2.89632
Post-Diapause Fecundity
CS	40	31	16	21	45	22	30	35	32	10	21	25	10	28	33	32	20	36	22	42	27	24	18	22	38	37	25	45				28.1071	9.58138	28	1.81071
CS No Antenna	18	19	5	10	16	24	37	30	22	0	2	30	26	21	7	31	0	8	2													16.2105	11.7878	19	2.70432
CS No Arista	22	28	39	25	24	27	25	43	24	25	17	27	39	21	26	18	30	43	31	43	23	9	22	38	20	28	18	34	10			26.8621	9.08187	29	1.68646
Normalized Diapause Fecundity (Normalized to average non-diapause fecundity)
CS	0.936768	0.725995	0.374707	0.491803	1.05386	0.515222	0.702576	0.819672	0.749415	0.234192	0.491803	0.58548	0.234192	0.655738	0.772834	0.749415	0.468384	0.843091	0.515222	0.983607	0.632319	0.562061	0.421546	0.515222	0.88993	0.866511	0.58548	1.05386				0.658247	0.224388	28	0.0424054
CS No Antenna	0.481283	0.508021	0.13369	0.26738	0.427807	0.641711	0.989305	0.802139	0.588235	0	0.0534759	0.802139	0.695187	0.561497	0.187166	0.828877	0	0.213904	0.0534759													0.433437	0.315183	19	0.0723079
CS No Arista	0.586667	0.746667	1.04	0.666667	0.64	0.72	0.666667	1.14667	0.64	0.666667	0.453333	0.72	1.04	0.56	0.693333	0.48	0.8	1.14667	0.826667	1.14667	0.613333	0.24	0.586667	1.01333	0.533333	0.746667	0.48	0.906667	0.266667			0.716322	0.242183	29	0.0449723
