## Supplemental Table 9 for "A genome-wide association study implicates the olfactory system in *Drosophila* diapause-associated lifespan extension and fecundity"

### Sheet: Non-Diapause
4day non-diapause fecundity
Genotype	Vial 1	Vial 2	Vial 3	Vial 4	Vial 5	Vial 6	Vial 7	Vial 8	Vial 9	Vial 10	Vial 11	Vial 12	Vial 13	Vial 14	Vial 15	Vial 16	Vial 17	Vial 18	Vial 19	Vial 20	Vial 21	Vial 22	Vial 23	Vial 24	Vial 25		Average	SD	No of Replicates	SE
Orco-Gal4 No TetX Ctrl	18	26	19	24	17	17	28	22	21	41	24	25	20	24	25	45	32	26	26	18							24.9	7.36921	20	1.64781
Orco-Gal4 > UAS TeTxLC.tnt	32	41	33	45	44	44	49	35	25	49	48	43	21	48	34	48	47	21	38	20	49	43	49	31	31		38.72	9.76183	25	1.95237
IR8a-Gal4 > UAS TeTxLC.tnt	13	23	12	18	25	20	28	22	24	0	24	16	28	30	28	26	24	12	23	28	25	19	24				21.3913	7.01128	23	1.46195
Ir21a-Gal4 > UAS TeTxLC.tnt	23	1	0	33	30	22	10	30	14	28	10	9	13	11	9	22	6	33									16.8889	10.873	18	2.56279
Ir25a-Gal4 > UAS TeTxLC.tnt	40	51	35	7	22	29	25	38	38	51	37	32	45	46	36	29	44	18	34	40	39	28	43	50			35.7083	10.7399	24	2.19228
Ir76b-Gal4 > UAS TeTxLC.tnt	53	37	45	50	50	33	36	42	37	41	37	43	22	44	37	39	43	0	37	46	28	26	32	47			37.7083	11.0944	24	2.26463
Ir84a-Gal4 > UAS TeTxLC.tnt	39	41	29	40	33	34	34	44	40	20	35	39	45	30	35	35	26	35	52	33	30	34	44	26			35.5417	7.05863	24	1.44084
Hot Cell-Gal4 > UAS TeTxLC.tnt	61	53	28	43	64	68	39	51	43	50	50	58	50	59	53	53	58	53	49	49	46	53	59	57			51.9583	8.48261	24	1.73151

### Sheet: Post-Diapause
4day post-diapause fecundity
Genotype	Vial 1	Vial 2	Vial 3	Vial 4	Vial 5	Vial 6	Vial 7	Vial 8	Vial 9	Vial 10	Vial 11	Vial 12	Vial 13	Vial 14	Vial 15	Vial 16	Vial 17	Vial 18	Vial 19	Vial 20	Vial 21	Vial 22	Vial 23	Vial 24	Vial 25		Average	SD	No of Replicates	SE
Orco-Gal4 No TetX Ctrl	6	1	34	24	0	27	39	21	0	17	31	9	37	0	27	29	14	37	9	18	22						19.1429	13.2071	21	2.88203
Orco-Gal4 > UAS TeTxLC.tnt	9	18	11	12	0	26	16	8	8	18	21	18	15	22	19	20	9	16	20	25	22	19	11	17			15.8333	6.21825	24	1.2693
IR8a-Gal4 > UAS TeTxLC.tnt	32	40	37	38	10	53	43	7	21	29	15	38	19	44	49	33	49	38	40	43	30	34	24				33.3043	12.4259	23	2.59098
Ir21a-Gal4 > UAS TeTxLC.tnt (Female died (FD) in the cross)	FD	FD	FD	FD	FD	FD	FD	FD	FD	FD	FD	FD	FD	FD	FD	FD	FD	FD	FD	FD	FD	FD	FD	FD	FD				25	0	25 Female died
Ir25a-Gal4 > UAS TeTxLC.tnt	10	22	28	23	24	23	0	27	27	17	26	29	29	21	9	20	43	27	24	26	19	0	22	22	25		21.72	9.17206	25	1.83441
Ir76b-Gal4 > UAS TeTxLC.tnt	27	34	41	23	46	45	43	34	51	29	36	41	47	33	5	47	46	38	37	18	9	48	53	40	26		35.88	12.4677	25	2.49354
Ir84a-Gal4 > UAS TeTxLC.tnt	29	39	54	44	39	42	63	55	50	57	68	66	50	42	42	50	46	51	38	56	29	27	54	63			48.0833	11.4471	24	2.33663
Hot Cell-Gal4 > UAS TeTxLC.tnt	35	47	21	47	2	35	14	28	35	40	33	25	34	42	24	25	27	35	42	55	21	35	34	29			31.875	11.3724	24	2.32138

### Sheet: Normalized Post-Diapause
Normalized post-diapause fecundity
Genotype	Vial 1	Vial 2	Vial 3	Vial 4	Vial 5	Vial 6	Vial 7	Vial 8	Vial 9	Vial 10	Vial 11	Vial 12	Vial 13	Vial 14	Vial 15	Vial 16	Vial 17	Vial 18	Vial 19	Vial 20	Vial 21	Vial 22	Vial 23	Vial 24	Vial 25		Average	SD	No of Replicates	SE
Orco-Gal4 No TetX Ctrl	0.240964	0.0401606	1.36546	0.963855	0	1.08434	1.56627	0.843373	0	0.682731	1.24498	0.361446	1.48594	0	1.08434	1.16466	0.562249	1.48594	0.361446	0.722892	0.883534						0.768789	0.530407	21	0.115744
Orco-Gal4 > UAS TeTxLC.tnt	0.232558	0.465116	0.284238	0.310078	0	0.671835	0.413437	0.206718	0.206718	0.465116	0.542636	0.465116	0.387597	0.568475	0.490956	0.516796	0.232558	0.413437	0.516796	0.645995	0.568475	0.490956	0.284238	0.439276			0.40913	0.160678	24	0.0327983
IR8a-Gal4 > UAS TeTxLC.tnt	1.49533	1.86916	1.72897	1.7757	0.46729	2.47664	2.00935	0.327103	0.981308	1.35514	0.700935	1.7757	0.88785	2.05607	2.28972	1.54206	2.28972	1.7757	1.86916	2.00935	1.40187	1.58879	1.1215				1.55628	0.58065	23	0.121074
Ir21a-Gal4 > UAS TeTxLC.tnt (Female died (FD) in the cross)	0	0	0	0	0	0	0	0	0	0	0	0	0	0	0	0	0	0	0	0	0	0	0	0	0		0	0	25	0
Ir25a-Gal4 > UAS TeTxLC.tnt	0.280112	0.616246	0.784314	0.644258	0.672269	0.644258	0	0.756303	0.756303	0.47619	0.728291	0.812325	0.812325	0.588235	0.252101	0.560224	1.20448	0.756303	0.672269	0.728291	0.532213	0	0.616246	0.616246	0.70028		0.608403	0.25692	25	0.0513841
Ir76b-Gal4 > UAS TeTxLC.tnt	0.71618	0.901857	1.08753	0.61008	1.22016	1.19363	1.14058	0.901857	1.35279	0.769231	0.954907	1.08753	1.24668	0.875332	0.132626	1.24668	1.22016	1.00796	0.981432	0.477454	0.238727	1.27321	1.40584	1.06101	0.689655		0.951724	0.330708	25	0.0661416
Ir84a-Gal4 > UAS TeTxLC.tnt	0.816901	1.09859	1.52113	1.23944	1.09859	1.1831	1.77465	1.5493	1.40845	1.60563	1.91549	1.85915	1.40845	1.1831	1.1831	1.40845	1.29577	1.43662	1.07042	1.57746	0.816901	0.760563	1.52113	1.77465			1.35446	0.322454	24	0.0658206
Hot Cell-Gal4 > UAS TeTxLC.tnt	0.673077	0.903846	0.403846	0.903846	0.0384615	0.673077	0.269231	0.538462	0.673077	0.769231	0.634615	0.480769	0.653846	0.807692	0.461538	0.480769	0.519231	0.673077	0.807692	1.05769	0.403846	0.673077	0.653846	0.557692			0.612981	0.2187	24	0.044642
